# Single-cell imaging reveals that *Staphylococcus aureus* is highly competitive against *Pseudomonas aeruginosa* on surfaces

**DOI:** 10.1101/2021.06.28.450150

**Authors:** Selina Niggli, Tobias Wechsler, Rolf Kümmerli

## Abstract

*Pseudomonas aeruginosa* and *Staphylococcus aureus* frequently occur together in polymicrobial infections, and their interactions can complicate disease progression as well as treatment options. While interactions between *P. aeruginosa* and *S. aureus* have been extensively described using planktonic batch cultures, little is known about whether and how individual cells interact with each other on solid substrates. This is important, because in infections, both species frequently colonize surfaces to form microcolony aggregates and biofilms. Here, we performed single-cell time-lapse fluorescence microscopy combined with automated image analysis to describe interactions between *P. aeruginosa* PAO1 with three different *S. aureus* strains (Cowan I, 6850, JE2) during microcolony growth on agarose surfaces. While *P. aeruginosa* is usually considered the dominant species, we found that the competitive balance tips in favor of *S. aureus* on surfaces. We observed that all *S. aureus* strains accelerated the onset of microcolony growth in competition with *P. aeruginosa* and significantly compromised *P. aeruginosa* growth prior to physical contact. These results suggest that *S. aureus* deploys mechanisms of both resource competition and interference competition via diffusible compounds. JE2 was the most competitive *S. aureus* strain, simply usurping *P. aeruginosa* microcolonies when coming into direct contact, while 6850 was the weakest competitor itself suppressed by *P. aeruginosa*. Moreover, *P. aeruginosa* reacted to the assault of *S. aureus* by showing increased directional growth and expedited expression of quorum sensing regulators controlling the synthesis of competitive traits. Altogether, our results reveal that quantitative single-cell live imaging has the potential to uncover microbial behaviors that cannot be predicted from batch culture studies, and thereby contribute to our understanding of interactions between pathogens that co-colonize host-associated surfaces during polymicrobial infections.
