## Supplementary material for "Single-cell imaging reveals that *Staphylococcus aureus* is highly competitive against *Pseudomonas aeruginosa* on surfaces": Statistics_data

### Sheet: Figure2a_Figure2b
Figure 2a + 2b: Onset of growth STATISTICS
								Sum Sq	Sum squares
								Df	degrees of freedom
Model for PA and SA monocultures								F	F value
	Sum Sq	Df	F	P-value				Std. Error	Standard error
Strain	9639	3	2.1351	0.09627				FDR	False discovery rate
Number of microcolonies	1928	1	1.2814	0.25872				PA	Pseudomonas aeruginosa
Residuals	380702	253						SA	Staphylococcus aureus
								Strain	PA, Cowan I, 6850, JE2
								SA strain	Cowan I, 6850, JE2
Model for PA and SA monocultures (with number of microcolonies removed)								n.d.	not determined
	Sum Sq	Df	F	P-value
Strain	10232	3	2.2641	0.08151
Residuals	382630	254
Pairwise comparisons PA vs. the SA strains in monoculture
	Estimate	Std. Error	t-value	P-value	FDR-corrected P-value
PA vs. Cowan I	9.265	6.502	1.425	0.1554	0.2331
PA vs. 6850	-12.341	7.271	-1.697	0.0909	0.2331
PA vs. JE2	2.852	6.648	0.429	0.6683	0.6683
Model for PA
	Sum Sq	Df	F	P-value
Presence vs. absence of SA strains	58549	3	15.0655	3.072e-09
Number of microcolonies	8996	1	6.9447	0.008784
Residuals	449513	347
Pairwise comparisons effect of SA presence and effect of number of microcolonies
	Estimate	Std. Error	t-value	P-value	FDR-corrected P-value
PA mono vs. mixed with Cowan I	34.693	5.4078	6.415	4.61e-10	1.383e-09
PA mono vs. mixed with 6850	2.962	5.0313	0.589	0.55643	0.55643
PA mono vs. mixed with JE2	10.2317	5.3872	1.899	0.05836	0.08754
Number of microcolonies	-1.462	0.5548	-2.635	0.00878	n.d.
Model for SA strains
	Sum Sq	Df	F	P-value
Presence vs. absence of PA	10831	1	6.9639	0.0087267
SA strain	25157	2	8.0873	0.0003751
Number of microcolonies	9158	1	5.8882	0.0157979
Residuals	494609	318
Pairwise comparisons for SA strains and effect of number of microcolonies
	Estimate	Std. Error	t-value	P-value	FDR-corrected P-value
Cowan I vs. 6850	-22.5842	5.626	-4.014	7.44e-05	0.0002232
Cowan I vs. JE2	-10.642	5.151	-2.066	0.03964	0.03964
6850 vs. JE2	11.9423	5.6131	2.128	0.03414	0.03964
Number of microcolonies	1.7944	0.7395	2.427	0.0158	n.d.

### Sheet: Figure2c_Figure2d
Figure 2c + 2d: Number of progeny cells per founder cell STATISTICS
Model for PA
	Sum Sq	Df	F	P-value				Sum Sq	Sum squares
Presence vs. absence of SA strains	14.839	3	8.5796	1.648e-05				Df	degrees of freedom
Number of microcolonies	14.343	1	24.878	9.672e-07				F	F value
Residuals	200.055	347						Std. Error	Standard error
								FDR	False discovery rate
								PA	Pseudomonas aeruginosa
Pairwise comparisons effect of SA presence and effect of number of microcolonies								SA	Staphylococcus aureus
	Estimate	Std. Error	t-value	P-value	FDR-corrected P-value			SA strain	Cowan I, 6850, JE2
PA mono vs. mixed with Cowan I	-0.4189	0.11408	-3.672	0.000279	0.000401			n.d.	not determined
PA mono vs. mixed with 6850	-0.45389	0.10614	-4.276	2.46e-05	7.38e-05
PA mono vs. mixed with JE2	-0.40622	0.11365	-3.574	0.000401	0.000401
Number of microcolonies	-0.05838	0.0117	-4.988	9.67e-07	n.d.
Model for SA strains
	Sum Sq	Df	F	P-value
Presence vs. absence of PA	1.39	1	3.2542	0.07219
SA strain	304.309	2	356.312	< 2.2e-16
Number of microcolonies	1.151	1	2.6951	0.10165
Presence vs. absence of PA : SA strain	11.406	2	13.3546	2.706e-06
Residuals	134.94	316
Model for SA strains (with number of microcolonies removed)
	Sum Sq	Df	F	P-value
Presence vs. absence of PA	3.679	1	8.5703	0.003664
SA strain	304.796	2	354.983	< 2.2e-16
Presence vs. absence of PA : SA strain	11.484	2	13.3754	2.65e-06
Residuals	136.091	317
Effect of presence vs. absence of PA by SA strain
	Estimate	Std. Error	t-value	P-value	FDR-corrected P-value
Cowan I mono vs. mixed	-0.04384	0.12132	-0.361	0.718	0.718
6850 mono vs. mixed	-0.80256	0.18779	-4.274	2.55e-05	7.65e-05
JE2 mono vs. mixed	0.11405	0.17292	0.66	0.51	0.718

### Sheet: Figure3
Figure 3: Directionality of growth STATISTICS
Model for PA
	Sum Sq	Df	F	P-value				Sum Sq	Sum squares
Presence vs. absence of SA strains	0.2281	3	2.3982	0.06783				Df	degrees of freedom
Number of microcolonies	0.0002	1	0.0051	0.9429				F	F value
Residuals	10.9992	347						Std. Error	Standard error
								PA	Pseudomonas aeruginosa
								SA	Staphylococcus aureus
Model for PA (with number of microcolonies removed)								SA strain	Cowan I, 6850, JE2
	Sum Sq	Df	F	P-value				FDR	False discovery rate
Presence vs. absence of SA strains	0.233	3	2.4568	0.06282
Residuals	10.999	348
Model for PA with SA strains combined (mono vs. mixed)
	Sum Sq	Df	F	P-value
Mono vs. mixed	0.1264	1	3.9729	0.04702
Number of microcolonies	0.004	1	0.1255	0.72332
Residuals	11.1009	349
Model for PA with SA strains combined (with number of microcolonies removed)
	Sum Sq	Df	F	P-value
Mono vs. mixed	0.1274	1	4.0167	0.04582
Residuals	11.1049	350
Model for SA strains
	Sum Sq	Df	F	P-value
Presence vs. absence of PA	0.0263	1	1.0524	0.30573
SA strain	0.4335	2	8.6751	0.0002146
Number of microcolonies	0.0882	1	3.5288	0.0612274
Residuals	7.9452	318
Model for SA strains (with number of microcolonies removed)
	Sum Sq	Df	F	P-value
Presence vs. absence of PA	0.0007	1	0.0282	0.866734
SA strain	0.4718	2	9.3676	0.0001114
Residuals	8.0334	319
Pairwise comparisons between SA strains
	Estimate	Std. Error	t-value	P-value	FDR-corrected P-value
Cowan I vs. 6850	0.009857	0.0225	0.438	0.662	0.662
Cowan I vs. JE2	0.083074	0.020576	4.037	6.77e-05	0.0002031
6850 vs. JE2	0.073217	0.022586	3.242	0.00131	0.001965

### Sheet: Figure5
Figure 5: Gene expression lasR and rhlR STATISTICS
Full model for lasR::mCherry expression
	Sum Sq	Df	F	P-value			Sum Sq	Sum squares
Presence vs. absence of SA strains	103.14	3	697.99	< 2.2e-16			Df	degrees of freedom
Timepoint	68.71	1	1394.89	< 2.2e-16			F	F value
Experiment	488.93	2	4963.07	< 2.2e-16			PA	Pseudomonas aeruginosa
Presence vs. absence of SA strains : Timepoint	682.85	3	4621.03	< 2.2e-16			SA	Staphylococcus aureus
Residuals	1584.48	32168					Timepoint	TP 1 5 hours; TP 2 8 hours
							SA strain	Cowan I, 6850, JE2
							CI	Confidence Interval
Model for lasR::mCherry expression timepoint 1							Experiment	Block effect
	Sum Sq	Df	F	P-value
Presence vs. absence of SA strains	676.29	3	2879.6	< 2.2e-16
Experiment	209.19	2	1336.1	< 2.2e-16
Residuals	986.01	12595
Tukey HSD for lasR::mCherry expression timepoint 1
Culture Type 1	Culture Type 2	Difference	Lower 95% CI	Upper 95% CI	P (adjusted)
PA + Cowan I	PA alone	0.652175	0.634462	0.669888	0
PA + 6850	PA alone	0.373101	0.354216	0.391985	0
PA + JE2	PA alone	0.483971	0.467427	0.500515	0
Model for lasR::mCherry expression timepoint 2
	Sum Sq	Df	F	P-value
Presence vs. absence of SA strains	75.74	3	1273.9	< 2.2e-16
Experiment	490.33	2	12370.6	< 2.2e-16
Residuals	387.87	19571
Tukey HSD for lasR::mCherry expression timepoint 2
Culture Type 1	Culture Type 2	Difference	Lower 95% CI	Upper 95% CI	P (adjusted)
PA + Cowan I	PA alone	-0.143219	-0.150086	-0.136352	0
PA + 6850	PA alone	0.0143053	0.00737931	0.0212312	7e-07
PA + JE2	PA alone	-0.123788	-0.131275	-0.1163	0
Full model for rhlR::mCherry expression
	Sum Sq	Df	F	P-value
Presence vs. absence of SA strains	340.8	3	825.88	< 2.2e-16
Timepoint	2038.1	1	14818.3	< 2.2e-16
Experiment	720.7	2	2620.1	< 2.2e-16
Presence vs. absence of SA strains : Timepoint	412.4	3	999.55	< 2.2e-16
Residuals	4446.8	32331
Model for rhlR::mCherry expression timepoint 1
	Sum Sq	Df	F	P-value
Presence vs. absence of SA strains	176.13	3	525.28	< 2.2e-16
Experiment	1058.62	2	4735.72	< 2.2e-16
Residuals	1760.04	15747
Tukey HSD for rhlR::mCherry expression timepoint 1
Culture Type 1	Culture Type 2	Difference	Lower 95% CI	Upper 95% CI	P (adjusted)
PA + Cowan I	PA alone	0.432809	0.415303	0.450315	0
PA + 6850	PA alone	0.0604561	0.0403498	0.0805623	0
PA + JE2	PA alone	0.338788	0.319779	0.357797	0
Model for rhlR::mCherry expression timepoint 2
	Sum Sq	Df	F	P-value
Presence vs. absence of SA strains	231.79	3	666.07	< 2.2e-16
Experiment	425.4	2	1833.66	< 2.2e-16
Residuals	1923.47	16582
Tukey HSD for rhlR::mCherry expression timepoint 2
Culture Type 1	Culture Type 2	Difference	Lower 95% CI	Upper 95% CI	P (adjusted)
PA + Cowan I	PA alone	-0.111826	-0.129313	-0.0943391	0
PA + 6850	PA alone	0.214207	0.19525	0.233164	0
PA + JE2	PA alone	0.176614	0.156951	0.196278	0

### Sheet: FigureS1
Supplementary Figure 1: Gene expression rpsL STATISTICS
Full model for rpsL::gfp expression in the lasR reporter
	Sum Sq	Df	F	P-value			Sum Sq	Sum squares
Presence vs. absence of SA strains	262.2	3	1982.18	< 2.2e-16			Df	degrees of freedom
Timepoint	6738.5	1	152818	< 2.2e-16			F	F value
Experiment	942	2	10681.3	< 2.2e-16			PA	Pseudomonas aeruginosa
Presence vs. absence of SA strains : Timepoint	57.1	3	431.91	< 2.2e-16			SA	Staphylococcus aureus
Residuals	1418.4	32168					Timepoint	TP 1 5 hours; TP 2 8 hours
							SA strain	Cowan I, 6850, JE2
							CI	Confidence Interval
Model for rpsL::gfp expression in the lasR reporter timepoint 1							Experiment	Block effect
	Sum Sq	Df	F	P-value
Presence vs. absence of SA strains	175.69	3	1090.3	< 2.2e-16
Experiment	1131.31	2	10531	< 2.2e-16
Residuals	676.52	12595
Tukey HSD for rpsL::gfp expression in the lasR reporter timepoint 1
Culture Type 1	Culture Type 2	Difference	Lower 95% CI	Upper 95% CI	P (adjusted)
PA + Cowan I	PA alone	0.400905	0.386233	0.415577	0
PA + 6850	PA alone	0.206811	0.191168	0.222454	0
PA + JE2	PA alone	-0.0401458	-0.0538497	-0.0264419	0
Model for rpsL::gfp expression in the lasR reporter timepoint 2
	Sum Sq	Df	F	P-value
Presence vs. absence of SA strains	65.95	3	1087.2	< 2.2e-16
Experiment	156.86	2	3878.7	< 2.2e-16
Residuals	395.74	19571
Tukey HSD for rpsL::gfp expression in the lasR reporter timepoint 2
Culture Type 1	Culture Type 2	Difference	Lower 95% CI	Upper 95% CI	P (adjusted)
PA + Cowan I	PA alone	0.124615	0.117679	0.131551	0
PA + 6850	PA alone	0.153365	0.146369	0.160361	0
PA + JE2	PA alone	0.0820174	0.074454	0.0895808	0
Full model for rpsL::gfp expression in the rhlR reporter
	Sum Sq	Df	F	P-value
Presence vs. absence of SA strains	722.4	3	4776.2	< 2.2e-16
Timepoint	4757.8	1	94372.4	< 2.2e-16
Experiment	1897.7	2	18820.6	< 2.2e-16
Presence vs. absence of SA strains : Timepoint	424.5	3	2806.9	< 2.2e-16
Residuals	1630	32331
Model for rpsL::gfp expression in the rhlR reporter timepoint 1
	Sum Sq	Df	F	P-value
Presence vs. absence of SA strains	708.15	3	5115.6	< 2.2e-16
Experiment	2089.63	2	22642.7	< 2.2e-16
Residuals	726.62	15747
Tukey HSD for rpsL::gfp expression in the rhlR reporter timepoint 1
Culture Type 1	Culture Type 2	Difference	Lower 95% CI	Upper 95% CI	P (adjusted)
PA + Cowan I	PA alone	0.931269	0.920021	0.942517	0
PA + 6850	PA alone	0.441632	0.428714	0.454551	0
PA + JE2	PA alone	0.349737	0.337523	0.361951	0
Model for rpsL::gfp expression in the rhlR reporter timepoint 2
	Sum Sq	Df	F	P-value
Presence vs. absence of SA strains	29.83	3	391.04	< 2.2e-16
Experiment	289.79	2	5698.22	< 2.2e-16
Residuals	421.65	16582
Tukey HSD for rpsL::gfp expression in the rhlR reporter timepoint 2
Culture Type 1	Culture Type 2	Difference	Lower 95% CI	Upper 95% CI	P (adjusted)
PA + Cowan I	PA alone	0.0939924	0.0858048	0.10218	0
PA + 6850	PA alone	0.010433	0.00155724	0.0193087	0.0134983
PA + JE2	PA alone	0.011861	0.00265459	0.0210674	0.0051706
